# Temporal dynamics of inflammatory and transcriptome changes in the myocardium in a murine model of cardiac arrest

**DOI:** 10.1101/2024.10.25.620238

**Authors:** Soumya Panigrahi, Alice Jiang, Angela Enriquez, Sanjana Tummala, Donald Rempinski, Kenneth E. Remy, Cody A. Rutledge

## Abstract

**Background:** It is increasingly recognized that inflammatory changes play a significant role in myocardial injury following cardiac arrest. However, the pathophysiological mechanisms responsible for functional changes in the myocardium following the event remain incompletely understood. Here, we characterize the transcriptomic and immunological changes in a mouse model of cardiac arrest to explore the roles of epinephrine and ischemia/reperfusion on myocardial inflammation.

**Methods and Results:** Male and female mice (C57BL/6J) were divided into three groups: (1) Naïve (anesthesia only), (2) Sham (anesthesia + saline injection + epinephrine), and (3) Arrest (8-minute cardiac arrest followed by resuscitation (anesthesia + potassium chloride + epinephrine). We monitored the animals over 0.5, 1, 3, and 7 days with serial echocardiography. Hearts were harvested for transcriptomic analysis and inflammatory changes as assessed by flow cytometry and immunohistochemistry. Plasma samples were collected for cytokine signaling analysis by multiplex ELISA. Our data indicate that the cardiac arrest group have increased infiltrating neutrophils in the myocardium and elevated plasma levels of pro-inflammatory cytokines, peaking at 0.5 days after the initial insult and subsequently resolving. In contrast, Sham mice displayed less pronounced inflammatory changes, which peaked at 1 day after the procedure. Notably, these inflammatory alterations coincided with cardiac stunning, as demonstrated by echocardiography.

**Conclusions:** In our murine model of cardiac arrest, epinephrine exposure and ischemia/reperfusion induce significant inflammatory changes in the myocardium with increased infiltrating neutrophils and elevated circulating cytokines which subsequently resolve in a time-dependent manner. These changes correlate with improving cardiac function by echocardiography.
