## Supplemental Table 1 for "Temporal dynamics of inflammatory and transcriptome changes in the myocardium in a murine model of cardiac arrest"

### Sheet: Sheet1
Marker	Fluorescent Tag	Species	Supplier	Catalog
Viability	Violet 540	n/a	Cytek Bioscience	13-0879-T500
Ly6C	PerCP-Cy5.5	Mouse	Cytek Bioscience	65-5932-U100
CD115	BV711	Mouse	Biolegend	135515
F4-80	PE	Mouse	Cytek Bioscience	50-4801-U100
LY-6G	violetFluor 450	Mouse	Cytek Bioscience	75-1276-U100
CD11b	APC	Mouse	Cytek Bioscience	20-0112-U100
CD3	PE-Cy5	Mouse	Cytek Bioscience	custom
CD8	FITC	Mouse	Cytek Bioscience	custom
CD11c	PE-Cy7	Mouse	Cytek Bioscience	60-0114-U100
I-A+I-E	APC-Cy7	Mouse	Cytek Bioscience	custom
CD4	cFluor V610	Mouse	Cytek Bioscience	RC-00067
CD27	BV785	Mouse	Biolegend	124241
NK1.1	BV421	Mouse	Biolegend	108731
CD206	BV650	Mouse	Biolegend	141723
CD45R	redFluor 710	Mouse	Cytek Bioscience	80-0452-U100
CD45	violetFluor 500	Mouse	Cytek Bioscience	85-0451-U100
CD19	BV570	Mouse	Biolegend	115535
TCR b	PerCP-Vio700	Mouse	Miltenyi	130-120-827
