## Supplemental Table 2 for "Temporal dynamics of inflammatory and transcriptome changes in the myocardium in a murine model of cardiac arrest"

### Sheet: Sheet 1
HUGO.symbols	Cell.population	ENSEMBL
Hvcn1	B Cells Naive	ENSMUSG00000064267
Cnr2	B Cells Naive	ENSMUSG00000062585
Eif2ak4	B Cells Naive	ENSMUSG00000005102
Zfp566	B Cells Naive	ENSMUSG00000078768
Cd79b	B Cells Naive	ENSMUSG00000040592
Kmo	B Cells Naive	ENSMUSG00000039783
Fam129c	B Cells Naive	ENSMUSG00000043243
Xkrx	B Cells Naive	ENSMUSG00000031258
Fcrla	B Cells Naive	ENSMUSG00000038421
B3gnt5	B Cells Naive	ENSMUSG00000022686
Nxpe2	B Cells Naive	ENSMUSG00000032028
Btla	B Cells Naive	ENSMUSG00000052013
Fam167a	B Cells Naive	ENSMUSG00000035095
Gm8369	B Cells Naive	ENSMUSG00000058470
Hist1h1e	B Cells Naive	ENSMUSG00000051627
Slc15a3	DC Actived	ENSMUSG00000024737
Saa3	DC Actived	ENSMUSG00000040026
Ifi204	DC Actived	ENSMUSG00000073489
P2ry14	DC Actived	ENSMUSG00000036381
Mmp13	DC Actived	ENSMUSG00000050578
Lacc1	DC Actived	ENSMUSG00000044350
Il1rn	DC Actived	ENSMUSG00000026981
Dcstamp	DC Actived	ENSMUSG00000022303
Cxcl2	DC Actived	ENSMUSG00000058427
Cxcl10	DC Actived	ENSMUSG00000034855
Clec4e	DC Actived	ENSMUSG00000030142
F10	DC Actived	ENSMUSG00000031444
Il1b	DC Actived	ENSMUSG00000027398
Ly6i	DC Actived	ENSMUSG00000022586
Il1a	DC Actived	ENSMUSG00000027399
Ccl17	DC Actived	ENSMUSG00000031780
Slamf8	DC Actived	ENSMUSG00000053318
Ccl22	DC Actived	ENSMUSG00000031779
Ch25h	DC Actived	ENSMUSG00000050370
Alpk2	DC Actived	ENSMUSG00000032845
Tnfrsf9	DC Actived	ENSMUSG00000028965
Kynu	DC Actived	ENSMUSG00000026866
Pdcd1lg2	DC Actived	ENSMUSG00000016498
Ccr7	DC Actived	ENSMUSG00000037944
Tnfsf4	DC Actived	ENSMUSG00000026700
Il12b	DC Actived	ENSMUSG00000004296
Htra4	DC Actived	ENSMUSG00000037406
Cxcl3	DC Actived	ENSMUSG00000029379
Il6	DC Actived	ENSMUSG00000025746
Mmp12	DC Immature	ENSMUSG00000049723
Itgax	DC Immature	ENSMUSG00000030789
Clec4n	DC Immature	ENSMUSG00000023349
F7	DC Immature	ENSMUSG00000031443
Ahrr	DC Immature	ENSMUSG00000021575
Clec4b1	DC Immature	ENSMUSG00000030147
H2-DMb2	DC Immature	ENSMUSG00000037548
Ceacam15	DC Immature	ENSMUSG00000078795
Asgr2	DC Immature	ENSMUSG00000040963
Ms4a6d	M1 Macrophage	ENSMUSG00000024679
Fcgr4	M1 Macrophage	ENSMUSG00000059089
Hk3	M1 Macrophage	ENSMUSG00000025877
Msr1	M1 Macrophage	ENSMUSG00000025044
Cd72	M1 Macrophage	ENSMUSG00000028459
Fcgr1	M1 Macrophage	ENSMUSG00000015947
Il18bp	M1 Macrophage	ENSMUSG00000070427
Slfn5	M1 Macrophage	ENSMUSG00000054404
Ddx60	M1 Macrophage	ENSMUSG00000037921
Ms4a4c	M1 Macrophage	ENSMUSG00000024675
Herc6	M1 Macrophage	ENSMUSG00000029798
Mx1	M1 Macrophage	ENSMUSG00000000386
Cd40	M1 Macrophage	ENSMUSG00000017652
Gm4951	M1 Macrophage	ENSMUSG00000073555
Spic	M1 Macrophage	ENSMUSG00000004359
Marco	M1 Macrophage	ENSMUSG00000026390
Ccl7	M1 Macrophage	ENSMUSG00000035373
Slfn4	M1 Macrophage	ENSMUSG00000000204
Cysltr2	M1 Macrophage	ENSMUSG00000033470
Cxcl9	M1 Macrophage	ENSMUSG00000029417
Gbp2b	M1 Macrophage	ENSMUSG00000040264
Ccl12	M1 Macrophage	ENSMUSG00000035352
Timd4	M1 Macrophage	ENSMUSG00000055546
C3ar1	M2 Macrophage	ENSMUSG00000040552
Atp6v0d2	M2 Macrophage	ENSMUSG00000028238
Cd300lb	M2 Macrophage	ENSMUSG00000063193
Lpxn	M2 Macrophage	ENSMUSG00000024696
Cd300ld	M2 Macrophage	ENSMUSG00000034641
Tbxas1	M2 Macrophage	ENSMUSG00000029925
Mcoln2	M2 Macrophage	ENSMUSG00000011008
Tfec	M2 Macrophage	ENSMUSG00000029553
Lair1	M2 Macrophage	ENSMUSG00000055541
Egr2	M2 Macrophage	ENSMUSG00000037868
Tlr8	M2 Macrophage	ENSMUSG00000040522
Plau	M2 Macrophage	ENSMUSG00000021822
Lyzl4	M2 Macrophage	ENSMUSG00000032530
Lipn	M2 Macrophage	ENSMUSG00000024770
Tmem202	M2 Macrophage	ENSMUSG00000049526
Csf2rb2	Mast Cells	ENSMUSG00000071714
Lat2	Mast Cells	ENSMUSG00000040751
Rgs18	Mast Cells	ENSMUSG00000026357
Cd200r4	Mast Cells	ENSMUSG00000062082
Havcr2	Mast Cells	ENSMUSG00000020399
Tal1	Mast Cells	ENSMUSG00000028717
Alox5	Mast Cells	ENSMUSG00000025701
Itga2b	Mast Cells	ENSMUSG00000034664
Il1rl1	Mast Cells	ENSMUSG00000026069
Cst7	Mast Cells	ENSMUSG00000068129
Tpsb2	Mast Cells	ENSMUSG00000033825
Pbx4	Mast Cells	ENSMUSG00000031860
Rab44	Mast Cells	ENSMUSG00000064147
Cma1	Mast Cells	ENSMUSG00000022225
Spink2	Mast Cells	ENSMUSG00000053030
Pga5	Mast Cells	ENSMUSG00000024738
Gp1ba	Mast Cells	ENSMUSG00000050675
Poln	Mast Cells	ENSMUSG00000045102
Cpa3	Mast Cells	ENSMUSG00000001865
Cyp11a1	Mast Cells	ENSMUSG00000032323
Fosb	Mast Cells	ENSMUSG00000003545
Calca	Mast Cells	ENSMUSG00000030669
Slc18a2	Mast Cells	ENSMUSG00000025094
Ms4a2	Mast Cells	ENSMUSG00000024680
Cd200r3	Mast Cells	ENSMUSG00000036172
Otop1	Mast Cells	ENSMUSG00000051596
Clec4a3	Monocyte	ENSMUSG00000043832
Tlr13	Monocyte	ENSMUSG00000033777
Hck	Monocyte	ENSMUSG00000003283
Igsf6	Monocyte	ENSMUSG00000035004
Pirb	Monocyte	ENSMUSG00000058818
Pld4	Monocyte	ENSMUSG00000052160
Tlr7	Monocyte	ENSMUSG00000044583
Apoc2	Monocyte	ENSMUSG00000002992
Napsa	Monocyte	ENSMUSG00000002204
Cd300a	Monocyte	ENSMUSG00000034652
Gngt2	Monocyte	ENSMUSG00000038811
Tifab	Monocyte	ENSMUSG00000049625
C130050O18Rik	Monocyte	ENSMUSG00000044092
Treml4	Monocyte	ENSMUSG00000051682
Gpr35	Monocyte	ENSMUSG00000026271
Ms4a8a	Monocyte	ENSMUSG00000024730
Rnase6	Monocyte	ENSMUSG00000021880
Cd209a	Monocyte	ENSMUSG00000031494
Bex6	Monocyte	ENSMUSG00000075269
Klra2	Monocyte	ENSMUSG00000030187
Itgam	Neutrophil Cells	ENSMUSG00000030786
Mmp8	Neutrophil Cells	ENSMUSG00000005800
Csf3r	Neutrophil Cells	ENSMUSG00000028859
Fpr2	Neutrophil Cells	ENSMUSG00000052270
Clec5a	Neutrophil Cells	ENSMUSG00000029915
Nfam1	Neutrophil Cells	ENSMUSG00000058099
Clec4a2	Neutrophil Cells	ENSMUSG00000030148
Fgr	Neutrophil Cells	ENSMUSG00000028874
C5ar1	Neutrophil Cells	ENSMUSG00000049130
Fpr1	Neutrophil Cells	ENSMUSG00000045551
Pilra	Neutrophil Cells	ENSMUSG00000046245
Ifitm6	Neutrophil Cells	ENSMUSG00000059108
Pram1	Neutrophil Cells	ENSMUSG00000032739
Adpgk	Neutrophil Cells	ENSMUSG00000025236
Ccr1	Neutrophil Cells	ENSMUSG00000025804
Cxcr2	Neutrophil Cells	ENSMUSG00000026180
Itgb2l	Neutrophil Cells	ENSMUSG00000000157
Klra17	Neutrophil Cells	ENSMUSG00000014543
Camp	Neutrophil Cells	ENSMUSG00000038357
Mmp9	Neutrophil Cells	ENSMUSG00000017737
Ngp	Neutrophil Cells	ENSMUSG00000032484
Ccno	Neutrophil Cells	ENSMUSG00000042417
Trem3	Neutrophil Cells	ENSMUSG00000041754
Trem1	Neutrophil Cells	ENSMUSG00000042265
Il1f9	Neutrophil Cells	ENSMUSG00000044103
4930438A08Rik	Neutrophil Cells	ENSMUSG00000069873
Padi4	Neutrophil Cells	ENSMUSG00000025330
Slfn1	Neutrophil Cells	ENSMUSG00000078763
Nfe2	Neutrophil Cells	ENSMUSG00000058794
Nlrp12	Neutrophil Cells	ENSMUSG00000078817
Cd177	Neutrophil Cells	ENSMUSG00000052212
Bmx	Neutrophil Cells	ENSMUSG00000031377
Stfa3	Neutrophil Cells	ENSMUSG00000054905
Lin28a	Neutrophil Cells	ENSMUSG00000050966
Bcl2	NK Actived	ENSMUSG00000057329
Clnk	NK Actived	ENSMUSG00000039315
Klrb1b	NK Actived	ENSMUSG00000079298
Btg1	NK Resting	ENSMUSG00000036478
Prf1	NK Resting	ENSMUSG00000037202
Klrk1	NK Resting	ENSMUSG00000030149
Klrb1c	NK Resting	ENSMUSG00000030325
Klrg1	NK Resting	ENSMUSG00000030114
Il18rap	NK Resting	ENSMUSG00000026068
Klrb1a	NK Resting	ENSMUSG00000030361
Gimap5	NK Resting	ENSMUSG00000043505
Gzma	NK Resting	ENSMUSG00000023132
Klre1	NK Resting	ENSMUSG00000050241
Ncr1	NK Resting	ENSMUSG00000062524
Klrb1f	NK Resting	ENSMUSG00000030154
S1pr5	NK Resting	ENSMUSG00000045087
Klrd1	NK Resting	ENSMUSG00000030165
Klra7	NK Resting	ENSMUSG00000067599
Khdc1a	NK Resting	ENSMUSG00000067750
Gpr174	NK Resting	ENSMUSG00000073008
Klra8	NK Resting	ENSMUSG00000089727
Klra1	NK Resting	ENSMUSG00000079853
Slamf7	Plasma Cells	ENSMUSG00000038179
Mzb1	Plasma Cells	ENSMUSG00000024353
Prss16	Plasma Cells	ENSMUSG00000006179
Endou	Plasma Cells	ENSMUSG00000022468
Ppp3cc	Plasma Cells	ENSMUSG00000022092
Sapcd2	Plasma Cells	ENSMUSG00000026955
Cryba4	Plasma Cells	ENSMUSG00000066975
Pkd2l2	Plasma Cells	ENSMUSG00000014503
F9	Plasma Cells	ENSMUSG00000031138
Scn11a	Plasma Cells	ENSMUSG00000034115
Irf4	Plasma Cells	ENSMUSG00000021356
9430069I07Rik	Plasma Cells	ENSMUSG00000094447
Ido1	Plasma Cells	ENSMUSG00000031551
Tnfrsf17	Plasma Cells	ENSMUSG00000022496
Cacna1s	Plasma Cells	ENSMUSG00000026407
Pglyrp3	Plasma Cells	ENSMUSG00000042244
Pou2af1	Plasma Cells	ENSMUSG00000032053
Nmrk1	T Cells CD8 Actived	ENSMUSG00000037847
Hsf2	T Cells CD8 Actived	ENSMUSG00000019878
Csf2	T Cells CD8 Actived	ENSMUSG00000018916
Xcl1	T Cells CD8 Actived	ENSMUSG00000026573
Gzmb	T Cells CD8 Actived	ENSMUSG00000015437
Crtam	T Cells CD8 Actived	ENSMUSG00000032021
Tg	T Cells CD8 Actived	ENSMUSG00000053469
Fam71b	T Cells CD8 Actived	ENSMUSG00000020401
Itk	T Cells CD8 Actived	ENSMUSG00000020395
Ifng	T Cells CD8 Actived	ENSMUSG00000055170
Klrc1	T Cells CD8 Actived	ENSMUSG00000030167
Ltb	T Cells CD8 Naive	ENSMUSG00000024399
Cd8b1	T Cells CD8 Naive	ENSMUSG00000053044
Gbp8	T Cells CD8 Naive	ENSMUSG00000034438
Cd226	T Cells CD8 Naive	ENSMUSG00000034028
Ccl3	Th1 Cells	ENSMUSG00000000982
Ccl4	Th1 Cells	ENSMUSG00000018930
Batf3	Th1 Cells	ENSMUSG00000026630
Cd6	Th1 Cells	ENSMUSG00000024670
Msc	Th1 Cells	ENSMUSG00000025930
Tnfrsf8	Th1 Cells	ENSMUSG00000028602
Zbtb32	Th1 Cells	ENSMUSG00000006310
Il12rb2	Th1 Cells	ENSMUSG00000018341
Gpr132	Th1 Cells	ENSMUSG00000021298
Lta	Th1 Cells	ENSMUSG00000024402
Il2ra	Th1 Cells	ENSMUSG00000026770
Tnfsf11	Th1 Cells	ENSMUSG00000022015
1110032F04Rik	Th1 Cells	ENSMUSG00000046999
Gzmc	Th1 Cells	ENSMUSG00000079186
Cysltr1	Th2 Cells	ENSMUSG00000052821
Nrp	Th2 Cells	ENSMUSG00000079036
4930486L24Rik	Th2 Cells	ENSMUSG00000050345
Flt3l	Th2 Cells	ENSMUSG00000110206
Jak3	Th2 Cells	ENSMUSG00000031805
Lfng	Th2 Cells	ENSMUSG00000029570
Ccr2	Th2 Cells	ENSMUSG00000049103
Rasal3	Th2 Cells	ENSMUSG00000052142
Il13	Th2 Cells	ENSMUSG00000020383
Tnfrsf18	Th2 Cells	ENSMUSG00000041954
Lif	Th2 Cells	ENSMUSG00000034394
Il12rb1	Th2 Cells	ENSMUSG00000000791
Il10	Th2 Cells	ENSMUSG00000016529
Ubash3a	Th2 Cells	ENSMUSG00000042345
Piwil2	Th2 Cells	ENSMUSG00000033644
Aqp9	Th2 Cells	ENSMUSG00000032204
Catsperd	Th2 Cells	ENSMUSG00000040828
Ptger3	Th2 Cells	ENSMUSG00000040016
6430571L13Rik	Th2 Cells	ENSMUSG00000037977
Skap1	Th2 Cells	ENSMUSG00000057058
Ccr8	Th2 Cells	ENSMUSG00000042262
Hc	Th2 Cells	ENSMUSG00000026874
Pglyrp2	Th2 Cells	ENSMUSG00000079563
Cxcr6	Th2 Cells	ENSMUSG00000048521
Gzme	Th2 Cells	ENSMUSG00000022156
Gzmd	Th2 Cells	ENSMUSG00000059256
Ikzf1	Th17 Cells	ENSMUSG00000018654
Cd4	Th17 Cells	ENSMUSG00000023274
Tcf7	Th17 Cells	ENSMUSG00000000782
Prss30	Th17 Cells	ENSMUSG00000024124
Lef1	Th17 Cells	ENSMUSG00000027985
Ninj2	Th17 Cells	ENSMUSG00000041377
Gm11110	Th17 Cells	ENSMUSG00000079414
Themis	Th17 Cells	ENSMUSG00000049109
Spef2	Th17 Cells	ENSMUSG00000072663
Ctla4	Th17 Cells	ENSMUSG00000026011
2010109A12Rik	Th17 Cells	ENSMUSG00000029384
Ccr4	Th17 Cells	ENSMUSG00000047898
Sema3d	Th17 Cells	ENSMUSG00000040254
